# Perturb-seq reveals distinct responses to pluripotency regulator dosages underlying the control of self-renewal and differentiation

**DOI:** 10.1101/2025.08.07.669196

**Authors:** Jielin Yan, Hyein S. Cho, Renhe Luo, Michael A. Beer, Wei Li, Danwei Huangfu

## Abstract

Precise regulation of transcription factor (TF) expression is critical for maintaining cell identity, but studies on how graded expression levels affect cellular phenotypes are limited. To address this gap, we employed human embryonic stem cells (hESCs) as a dynamic model to study gene dosage effects and systematically titrated key TFs *NANOG* and *OCT4* expression using CRISPR interference (CRISPRi). We then profiled transcriptomic changes in hESCs under self-renewal and differentiation conditions using single-cell RNA-seq (scRNA-seq). Quantitative modeling of these Perturb-seq datasets uncovers distinct response patterns for different types of genes, including a striking non-monotonic response of lineage-specific genes during differentiation, indicating that mild perturbations of hESC TFs promote differentiation while strong perturbations compromise it. These discoveries suggest that fine-tuning the dosage of stem cell TFs can enhance differentiation efficiency and underscore the importance of characterizing TF function across a gradient of expression levels.
