## Supplementary material for "Perturb-seq reveals distinct responses to pluripotency regulator dosages underlying the control of self-renewal and differentiation": Table S1

### Sheet: Sheet1
Table S1. gRNA library
Table listing gRNA information, including names, groupings, and z-scores in CRISPRi screens in ESC and DE
Type	Region	Group	Name	Sequence	Starting position (hg38)	Z-score, ESC	Z-score, DE
NANOG	NANOG e1	NANOG Group2	NANOG-e1-1	AGCCACCAGCCCCTTCCCTT	chr12:7787667	-14.0654	-6.125
NANOG	NANOG e1	NANOG Group3	NANOG-e1-2	GCAGATAGTCTATGTCTCGT	chr12:7787946	-13.7475	-1.94764
NANOG	NANOG e1	NANOG Group3	NANOG-e1-3	GATGTACTAGCCCCACTCAC	chr12:7787978	-11.14	-7.8524
NANOG	NANOG e1	NANOG Group3	NANOG-e1-4	ACTTACTACATTCTTCGCCA	chr12:7787635	-10.7736	-1.28069
NANOG	NANOG e1	NANOG Group2	NANOG-e1-5	GTTAAAATGAGCTAACGGCT	chr12:7787535	-5.95668	9.70918
NANOG	NANOG e1	NANOG Group1	NANOG-e1-6	TCTTCGCCAAGGAAAGCAAT	chr12:7787624	-7.30545	7.72916
NANOG	NANOG e1	NANOG Group1	NANOG-e1-7	TCTGCAAAGAACAAAGCTTC	chr12:7787782	0.532209	0.292747
NANOG	NANOG e2	NANOG Group2	NANOG-e2-1	TTGCTTGGTAGTATCATCAG	chr12:7799215	NA	NA
NANOG	NANOG e2	NANOG Group2	NANOG-e2-2	GGTAGTTGGTGTAAACTCTG	chr12:7799094	NA	NA
NANOG	NANOG e2	NANOG Group2	NANOG-e2-3	TTGACTCAAGGGGGAGATGA	chr12:7798890/7905847	-7.92702	4.07794
NANOG	NANOG e2	NANOG Group2	NANOG-e2-4	GTCGAACTAACTTCCTGTGC	chr12:7798977/7905912	-7.3521	9.55486
NANOG	NANOG e2	NANOG Group2	NANOG-e2-5	AGTTCTCGGGGTGAAGGACA	chr12:7798694/7905651	-6.31448	10.5955
NANOG	NANOG e2	NANOG Group1	NANOG-e2-6	AATTTCAAGCTCAGTTCTCG	chr12:7798682/7905639	-7.18394	4.76847
NANOG	NANOG promoter	NANOG Group1	NANOG-pro1	GCATGCACCTTAAATTCCTG	chr12:7788799	NA	NA
NANOG	NANOG promoter	NANOG Group3	NANOG-pro2	GAATATGGTTCAACAGGAAT	chr12:7789164	NA	NA
NANOG	NANOG promoter	NANOG Group1	NANOG-pro3	ATTCACAAGGGTGGGTCAGT	chr12:7789331	NA	NA
NANOG	NANOG promoter	NANOG Group2	NANOG-pro4	TAGGGGGTGTGCCCGCCAGG	chr12:7789350	NA	NA
NT_Control	Non-targeting	Controls_NT	NT-1	ACGGAGGCTAAGCGTCGCAA	NA	NA	NA
NT_Control	Non-targeting	Controls_NT	NT-2	CGCTTCCGCGGCCCGTTCAA	NA	NA	NA
NT_Control	Non-targeting	Controls_NT	NT-3	ACACCCATTCTCATAACGGA	NA	NA	NA
NT_Control	Non-targeting	Controls_NT	NT-4	CGCAATCCCTTAGGATAGCC	NA	NA	NA
NT_Control	Non-targeting	Controls_NT	NT-5	GACGCCCTAATGCCCATCGT	NA	NA	NA
NT_Control	Non-targeting	Controls_NT	NT-6	TCAAGGAGCCTTATTTCTTG	NA	NA	NA
NT_Control	Non-targeting	Controls_NT	NT-7	GTAGACGTCGTGAGCTTCAC	NA	NA	NA
OCT4	OCT4-DE	OCT4 Group3	OCT4-DE1	CTCCAGGCTCAGCCCTGCCT	chr6:31172707	-16.9034	-6.16752
OCT4	OCT4-DE	OCT4 Group2	OCT4-DE2	AATGGGCAGCAGGGACTCTC	chr6:31173257	-16.3215	-2.66297
OCT4	OCT4-DE	OCT4 Group2	OCT4-DE3	GCCACCAAGATGAAGACAGC	chr6:31172787	-4.9547	2.10455
OCT4	OCT4-DE	OCT4 Group1	OCT4-DE4	TGAAATGCACGCATACAATT	chr6:31172895	-7.97947	-1.578
OCT4	OCT4-DE	OCT4 Group1	OCT4-DE5	TTTAGGAGCCACTAGGAAAA	chr6:31173275	-1.66549	7.30179
OCT4	OCT4-DE	OCT4 Group1	OCT4-DE6	GAAATTGGGGAAGGTGTTTT	chr6:31173292	0.368553	5.42608
OCT4	OCT4-DE	OCT4 Group2	OCT4-DE7	GCCCCTCCCCCTCCTCTGAG	chr6:31173146	-5.28626	2.27289
OCT4	OCT4-PE	OCT4 Group3	OCT4-PE1	GAGCAAGGAACCTGATGTGC	chr6:31171787	-18.9821	1.40082
OCT4	OCT4-PE	OCT4 Group3	OCT4-PE2	TGGCCCAGGCCTCCAGCCCT	chr6:31171875	-18.5568	3.04516
OCT4	OCT4-PE	OCT4 Group3	OCT4-PE3	GTCTGAGTTTTGGTTGAGAG	chr6:31171809	-10.8404	-3.962
OCT4	OCT4-PE	OCT4 Group2	OCT4-PE4	AAAGAAGCCTGGGAGGGACT	chr6:31171959	-10.2279	-5.79242
OCT4	OCT4-PE	OCT4 Group1	OCT4-PE5	AGGGTTAGAGCTGCCCCCTC	chr6:31172025	1.46087	7.99245
OCT4	OCT4-PE	OCT4 Group1	OCT4-PE6	ATGGGCCTGGATGGCTCCCC	chr6:31172069	-1.06927	8.07199
OCT4	OCT4-PE	OCT4 Group2	OCT4-PE7	GAGAAAAAATATCTGACTTC	chr6:31171933	-5.22912	-0.280106
OCT4	OCT4 promoter	OCT4 Group3	OCT4-pro1	CCCTGGATGGGTGGAGGAGA	chr6:31170737	NA	NA
OCT4	OCT4 promoter	OCT4 Group2	OCT4-pro2	TTCACCAGGCCCCCGGCTTG	chr6:31170657	NA	NA
ST_Control	Safe-targeting	Controls_ST	ST-1	GAGGACGGAATATCAATATT	chr1:158881353	0.964691	-0.0468586
ST_Control	Safe-targeting	Controls_ST	ST-2	GAGGTCTTGAAATTGTGGCA	chr10: 42505579	0.296883	-0.60273
ST_Control	Safe-targeting	Controls_ST	ST-3	GAATAGCTTCATGTTTCTGT	chr11: 97104107	-0.0352536	0.47118
ST_Control	Safe-targeting	Controls_ST	ST-4	GAGGACGGGTGGGAAGTTAG	chr2: 146202093	-0.109294	-0.719674
ST_Control	Safe-targeting	Controls_ST	ST-5	GAACTGAAGTTTAGAAGTAA	chr12: 11520399	0.566373	0.468753
ST_Control	Safe-targeting	Controls_ST	ST-6	GAAAACTATACCTCATGATT	chr12: 17943315	0.675087	0.492937
ST_Control	Safe-targeting	Controls_ST	ST-7	GAGGTGGCAAAGAATGTGCC	chr6: 120866840	0.229837	-0.515432
ST_Control	Safe-targeting	Controls_ST	ST-8	GAACACCAAAACAGCATAGG	chr6: 62674583	0.319464	0.199291
