## Supplementary material for "Perturb-seq reveals distinct responses to pluripotency regulator dosages underlying the control of self-renewal and differentiation": Table S5

### Sheet: Sheet1
Table S5 gRNA library construction
PCR 1: Run two 50uL reactions for each sample. Use end product after cDNA clean-up (step 2.3 in Chromium Next GEM Single Cell 3ʹ Reagent Kits v3.1) as input.
PCR mix			Thermocycler settings (lid 105 °C)
Reagents	Quantity (uL) for 50uL reaction		98 °C	30s
Q5 Buffer	10		98 °C	10s
dNTP (25mM each)	1		65 °C	15s	15x
10x gRNA F1 (10uM)	1		72 °C	20s
Partial R1 (10uM)	1		72 °C	2min
Q5 polymerase	0.5		4 °C	Hold
cDNA	5
H2O	31.5
PCR 2: Run two 50uL reactions for each sample.
PCR mix			Thermocycler settings (lid 105 °C)
Reagents	Quantity (uL) for 50uL reaction		98 °C	30s
Q5 Buffer	10		98 °C	10s
dNTP (25mM each)	1		54 °C	15s	8x
SI Primer	5		72 °C	20s
Single Index Plate Set A	5		72 °C	2min
Q5 polymerase	0.5		4 °C	Hold
PCR1 product	5
H2O	23.5
Primer information
10x gRNA F1	GTGACTGGAGTTCAGACGTGTGCTCTTCCGATCTcttgtggaaaggacgaaacac
Partial R1	CTACACGACGCTCTTCCGATCT
SI Primer	Included in Chromium Next GEM Single Cell 3ʹ Library Kit v3.1
Single Index Plate Set A	10x reagent kit (10x PN: 2000240)
